# *N*-linked glycosylation of the M-protein variable region: Glycoproteogenomics reveals a new layer of personalized complexity in multiple myeloma

**DOI:** 10.1101/2023.04.05.535540

**Authors:** Pieter Langerhorst, Melissa Baerenfaenger, Purva Kulkarni, Simon Nadal, Charissa Wijnands, Merel A. Post, Somayya Noori, Martijn M. vanDuijn, Irma Joosten, Thomas Dejoie, Alain J. van Gool, Jolein Gloerich, Dirk J. Lefeber, Hans J.C.T. Wessels, Joannes F.M. Jacobs

**Affiliations:** Department of laboratory Medicine, Radboud University Medical Center, Nijmegen, The Netherlands; Department of Neurology, Donders Institute for Brain, Cognition, and Behavior, Radboud University Medical Center, Nijmegen, Netherlands; Division of BioAnalytical Chemistry, Vrije Universiteit Amsterdam, Amsterdam, The Netherlands; Medical BioSciences Department, Radboud University Medical Center, Nijmegen, The Netherlands; Department of Human Genetics, Radboud University Medical Center, Nijmegen, The Netherlands; CY Cergy Paris Université, CNRS, BioCIS, Cergy-Pontoise, France; Department of Neurology, Erasmus University Medical Center, Rotterdam, the Netherlands; Biochemistry Laboratory, Centre Hospitalier Universitaire (CHU), Nantes, France

**Author notes:** these authors contributed equally (Hans J.C.T. Wessels, Joannes F.M. Jacobs). Corresponding author; Department of Laboratory Medicine, Radboud University Medical Center, Laboratory Medical Immunology (Route 469), Geert Grooteplein 10, 6525 GA Nijmegen, the Netherlands.

## Abstract

Multiple Myeloma (MM) is a plasma cell malignancy characterized by a monoclonal expansion of plasma cells that secrete a characteristic M-protein. This M-protein is crucial for diagnosis and monitoring of MM in the blood of patients. Recent evidence has emerged suggesting that N-glycosylation of the M-protein variable (Fab) region contributes to M-protein pathogenicity, and that it is a risk factor for disease progression of plasma cell disorders. Current methodologies lack the specificity to provide a site-specific glycoprofile of the Fab regions of M-proteins. Here, we introduce a novel glycoproteogenomics method that allows detailed M-protein glycoprofiling by integrating patient specific Fab region sequences (genomics) with glycoprofiling by glycoproteomics. Genomic analysis uncovered a more than two-fold increase in the Fab Light Chain N-glycosylation of M-proteins of patients with Multiple Myeloma compared to Fab Light Chain N-glycosylation of polyclonal antibodies from healthy individuals. Subsequent glycoproteogenomics analysis of 41 patients enrolled in the IFM 2009 clinical trial revealed that the majority of the Fab N-glycosylation sites were fully occupied with complex type glycans, distinguishable from Fc region glycans due to high levels of sialylation, fucosylation and bisecting structures. Together, glycoproteogenomics is a powerful tool to study *de novo* Fab N-glycosylation in plasma cell dyscrasias.
