## Supplementary Table 1 for "*N*-linked glycosylation of the M-protein variable region: Glycoproteogenomics reveals a new layer of personalized complexity in multiple myeloma"

### Sheet: Blad1
Protein	Peptide Sequence	Glycan Composition	Peptide Modifications	Class	m/z meas.	z	Rt [min]	Peptide Scores	Glycan Scores	Combined Scores	Peptide ID	Glycan ID
IgA_Fcregion	R.LAGKPTHVNVSVVMAEVDGTCY.-	Hex3HexNAc3-pep	Carbamidomethyl: 21	glycopeptide	1372.6	3	34.54	1.3	40.9	21.1	Matching	MS/MS
IgA_Fcregion	R.LAGKPTHVNVSVVMAEVDGTCY.-	Hex4HexNAc2-pep	Carbamidomethyl: 21	glycopeptide	1134.51	3	34.68	4.2	26.3	15.25	Matching	MS/MS
IgA_Fcregion	R.LAGKPTHVNVSVVMAEVDGTCY.-	Hex5HexNAc2-pep	Carbamidomethyl: 21; Oxidation: 14	glycopeptide	1188.53	3	31.59	11.6	46.7	29.15	MS/MS	MS/MS
IgA_Fcregion	R.LAGKPTHVNVSVVMAEVDGTCY.-	Hex5HexNAc2-pep	Carbamidomethyl: 21	glycopeptide	1239.19	3	35.35	11.4	52.6	32	MS/MS	MS/MS
IgA_Fcregion	R.LAGKPTHVNVSVVMAEVDGTCY.-	Hex5HexNAc4NeuAc1dHex1-pep	Carbamidomethyl: 21	glycopeptide	1102.47	4	35.2	4.9	44.7	24.8	Matching	MS/MS
IgA_Fcregion	R.LAGKPTHVNVSVVMAEVDGTCY.-	Hex5HexNAc4NeuAc1-pep	Carbamidomethyl: 21	glycopeptide	1420.94	3	35.11	13.3	59.3	36.3	MS/MS	MS/MS
IgA_Fcregion	R.LAGKPTHVNVSVVMAEVDGTCY.-	Hex5HexNAc4NeuAc1-pep	Carbamidomethyl: 21	glycopeptide	1065.96	4	32.03	12.5	52	32.25	MS/MS	MS/MS
IgA_Fcregion	R.LAGKPTHVNVSVVMAEVDGTCY.-	Hex5HexNAc4NeuAc2dHex1-pep	Carbamidomethyl: 21	glycopeptide	1175.25	4	35.62	12.3	51.4	31.85	MS/MS	MS/MS
IgA_Fcregion	R.LAGKPTHVNVSVVMAEVDGTCY.-	Hex5HexNAc4NeuAc2-pep	Carbamidomethyl: 21	glycopeptide	1138.73	4	35.7	26.9	50.1	38.5	MS/MS	MS/MS
IgA_Fcregion	R.LAGKPTHVNVSVVMAEVDGTCY.-	Hex6HexNAc2-pep	Carbamidomethyl: 21	glycopeptide	1242.54	3	34.4	4.4	49.6	27	Matching	MS/MS
IgA_Fcregion	R.LSLHRPALEDLLLGSEANLTCTLTGLR.D	Hex3HexNAc4-pep	Carbamidomethyl: 21	glycopeptide	1066.28	4	45.98	33.3	54.1	43.7	MS/MS	MS/MS
IgA_Fcregion	R.LSLHRPALEDLLLGSEANLTCTLTGLR.D	Hex3HexNAc5-pep	Carbamidomethyl: 21	glycopeptide	893.837	5	46.04	49	27.3	38.15	MS/MS	MS/MS
IgA_Fcregion	R.LSLHRPALEDLLLGSEANLTCTLTGLR.D	Hex3HexNAc5-pep	Carbamidomethyl: 21	glycopeptide	1117.05	4	45.94	28.5	56.3	42.4	MS/MS	MS/MS
IgA_Fcregion	R.LSLHRPALEDLLLGSEANLTCTLTGLR.D	Hex3HexNAc5-pep	Carbamidomethyl: 21	glycopeptide	745.034	6	46.18	28.4		28.4	MS/MS	Matching
IgA_Fcregion	R.LSLHRPALEDLLLGSEANLTCTLTGLR.D	Hex4HexNAc3NeuAc1-pep	Carbamidomethyl: 21	glycopeptide	1128.79	4	47.17	49.8	50.1	49.95	MS/MS	MS/MS
IgA_Fcregion	R.LSLHRPALEDLLLGSEANLTCTLTGLR.D	Hex4HexNAc3NeuAc1-pep	Carbamidomethyl: 21	glycopeptide	903.237	5	47.1	32.7	23.6	28.15	MS/MS	MS/MS
IgA_Fcregion	R.LSLHRPALEDLLLGSEANLTCTLTGLR.D	Hex4HexNAc4NeuAc1-pep	Carbamidomethyl: 21	glycopeptide	943.851	5	46.89	43.8	36.7	40.25	MS/MS	MS/MS
IgA_Fcregion	R.LSLHRPALEDLLLGSEANLTCTLTGLR.D	Hex4HexNAc4NeuAc1-pep	Carbamidomethyl: 21	glycopeptide	1179.56	4	46.79	41.7	64	52.85	MS/MS	MS/MS
IgA_Fcregion	R.LSLHRPALEDLLLGSEANLTCTLTGLR.D	Hex4HexNAc4NeuAc1-pep	Carbamidomethyl: 21	glycopeptide	932.647	5	47.68	38.9	34.8	36.85	MS/MS	MS/MS
IgA_Fcregion	R.LSLHRPALEDLLLGSEANLTCTLTGLR.D	Hex4HexNAc4NeuAc1-pep	Carbamidomethyl: 21	glycopeptide	786.711	6	46.83	34.5		34.5	MS/MS	MS/MS
IgA_Fcregion	R.LSLHRPALEDLLLGSEANLTCTLTGLR.D	Hex4HexNAc4-pep	Carbamidomethyl: 21	glycopeptide	1106.79	4	45.84	37.4	49.9	43.65	MS/MS	MS/MS
IgA_Fcregion	R.LSLHRPALEDLLLGSEANLTCTLTGLR.D	Hex4HexNAc5-pep	Carbamidomethyl: 21	glycopeptide	1157.56	4	45.8	17.2	53.4	35.3	MS/MS	MS/MS
IgA_Fcregion	R.LSLHRPALEDLLLGSEANLTCTLTGLR.D	Hex5HexNAc2-pep	Carbamidomethyl: 21	glycopeptide	1045.76	4	45.9	60		60	MS/MS	MS/MS
IgA_Fcregion	R.LSLHRPALEDLLLGSEANLTCTLTGLR.D	Hex5HexNAc2-pep	Carbamidomethyl: 21	glycopeptide	1394.02	3	45.98	18.8	65.2	42	MS/MS	MS/MS
IgA_Fcregion	R.LSLHRPALEDLLLGSEANLTCTLTGLR.D	Hex5HexNAc3NeuAc1-pep	Carbamidomethyl: 21	glycopeptide	1169.3	4	46.89	35.1	55.3	45.2	MS/MS	MS/MS
IgA_Fcregion	R.LSLHRPALEDLLLGSEANLTCTLTGLR.D	Hex5HexNAc3NeuAc1-pep	Carbamidomethyl: 21	glycopeptide	935.642	5	46.99	8.1		8.1	Matching	Matching
IgA_Fcregion	R.LSLHRPALEDLLLGSEANLTCTLTGLR.D	Hex5HexNAc3-pep	Carbamidomethyl: 21	glycopeptide	1096.53	4	45.95	15.2	44	29.6	MS/MS	MS/MS
IgA_Fcregion	R.LSLHRPALEDLLLGSEANLTCTLTGLR.D	Hex5HexNAc4NeuAc1-pep	Carbamidomethyl: 21	glycopeptide	976.258	5	46.65	57.2	35.4	46.3	MS/MS	MS/MS
IgA_Fcregion	R.LSLHRPALEDLLLGSEANLTCTLTGLR.D	Hex5HexNAc4NeuAc1-pep	Carbamidomethyl: 21	glycopeptide	813.718	6	46.69	42.5	18.3	30.4	MS/MS	MS/MS
IgA_Fcregion	R.LSLHRPALEDLLLGSEANLTCTLTGLR.D	Hex5HexNAc4NeuAc1-pep	Carbamidomethyl: 21	glycopeptide	1220.07	4	46.61	36.1	60.9	48.5	MS/MS	MS/MS
IgA_Fcregion	R.LSLHRPALEDLLLGSEANLTCTLTGLR.D	Hex5HexNAc4NeuAc1-pep	Carbamidomethyl: 21	glycopeptide	1626.44	3	46.7	12.8	60.4	36.6	MS/MS	MS/MS
IgA_Fcregion	R.LSLHRPALEDLLLGSEANLTCTLTGLR.D	Hex5HexNAc4NeuAc1S1-pep	Carbamidomethyl: 21	glycopeptide	1240.32	4	48.46	4.4	45	24.7	Matching	MS/MS
IgA_Fcregion	R.LSLHRPALEDLLLGSEANLTCTLTGLR.D	Hex5HexNAc4NeuAc2-pep	Carbamidomethyl: 21	glycopeptide	862.233	6	47.61	72.6	22.3	47.45	MS/MS	MS/MS
IgA_Fcregion	R.LSLHRPALEDLLLGSEANLTCTLTGLR.D	Hex5HexNAc4NeuAc2-pep	Carbamidomethyl: 21	glycopeptide	1292.85	4	47.59	35.5	62.5	49	MS/MS	MS/MS
IgA_Fcregion	R.LSLHRPALEDLLLGSEANLTCTLTGLR.D	Hex5HexNAc4NeuAc2-pep	Carbamidomethyl: 21	glycopeptide	1034.48	5	47.6	31.1	51.5	41.3	MS/MS	MS/MS
IgA_Fcregion	R.LSLHRPALEDLLLGSEANLTCTLTGLR.D	Hex5HexNAc4-pep	Carbamidomethyl: 21	glycopeptide	1147.3	4	45.74	42.5	57.1	49.8	MS/MS	MS/MS
IgA_Fcregion	R.LSLHRPALEDLLLGSEANLTCTLTGLR.D	Hex7HexNAc2-pep	Carbamidomethyl: 21	glycopeptide	1167.3	4	45.59	29.7	26.8	28.25	MS/MS	MS/MS
IgG1_Fcregion	R.EEQYNSTYR.V	Hex3HexNAc3dHex1-pep		glycopeptide	1215.99	2	10.46	5.4	56.9	31.15	Matching	MS/MS
IgG1_Fcregion	R.EEQYNSTYR.V	Hex3HexNAc3-pep		glycopeptide	1142.95	2	10.66	3.9	48.2	26.05	Matching	MS/MS
IgG1_Fcregion	R.EEQYNSTYR.V	Hex3HexNAc4dHex1-pep		glycopeptide	1317.53	2	11.1	13.3	59	36.15	MS/MS	MS/MS
IgG1_Fcregion	R.EEQYNSTYR.V	Hex3HexNAc4dHex1-pep		glycopeptide	878.688	3	10.08	10.2	45.1	27.65	Matching	MS/MS
IgG1_Fcregion	R.EEQYNSTYR.V	Hex3HexNAc5dHex1-pep		glycopeptide	1419.07	2	10.89	7.5	52.6	30.05	Matching	MS/MS
IgG1_Fcregion	R.EEQYNSTYR.V	Hex4HexNAc3dHex1-pep		glycopeptide	1297.01	2	10.41	10	59.5	34.75	Matching	MS/MS
IgG1_Fcregion	R.EEQYNSTYR.V	Hex4HexNAc4dHex1-pep		glycopeptide	932.707	3	10.39	10.9	43.3	27.1	MS/MS	MS/MS
IgG1_Fcregion	R.EEQYNSTYR.V	Hex4HexNAc4dHex1-pep		glycopeptide	1398.55	2	10.39	6.1	63.3	34.7	Matching	MS/MS
IgG1_Fcregion	R.EEQYNSTYR.V	Hex4HexNAc4NeuAc1dHex1-pep		glycopeptide	1029.74	3	11.79	1	45.5	23.25	Matching	MS/MS
IgG1_Fcregion	R.EEQYNSTYR.V	Hex4HexNAc4NeuAc1dHex1-pep		glycopeptide	1544.1	2	10.97	0.6	63.8	32.2	Matching	MS/MS
IgG1_Fcregion	R.EEQYNSTYR.V	Hex4HexNAc5dHex1-pep		glycopeptide	1000.4	3	10.94	0.3	39.7	20	Matching	MS/MS
IgG1_Fcregion	R.EEQYNSTYR.V	Hex4HexNAc5NeuAc1dHex1-pep		glycopeptide	1097.43	3	11.28	2.4	42.7	22.55	Matching	MS/MS
IgG1_Fcregion	R.EEQYNSTYR.V	Hex5HexNAc4dHex1-pep		glycopeptide	740.295	4	10.39	8.8	39.4	24.1	Matching	MS/MS
IgG1_Fcregion	R.EEQYNSTYR.V	Hex5HexNAc4dHex1-pep		glycopeptide	1479.58	2	10.32	5.6	57.1	31.35	Matching	MS/MS
IgG1_Fcregion	R.EEQYNSTYR.V	Hex5HexNAc4dHex1-pep		glycopeptide	986.725	3	10.25	5.3	47.7	26.5	Matching	MS/MS
IgG1_Fcregion	R.EEQYNSTYR.V	Hex5HexNAc4NeuAc1dHex1-pep		glycopeptide	813.069	4	10.79	8.1	38.7	23.4	Matching	MS/MS
IgG1_Fcregion	R.EEQYNSTYR.V	Hex5HexNAc4NeuAc1dHex1-pep		glycopeptide	1083.75	3	11.16	6.1	42	24.05	Matching	MS/MS
IgG1_Fcregion	R.EEQYNSTYR.V	Hex5HexNAc4NeuAc1dHex1-pep		glycopeptide	1625.12	2	10.77	5.7	66.9	36.3	Matching	MS/MS
IgG2/3_Fcregion	R.EEQFNSTFR.V	Hex3HexNAc3dHex1-pep		glycopeptide	1199.99	2	17.24	1.4	50	25.7	Matching	MS/MS
IgG2/3_Fcregion	R.EEQFNSTFR.V	Hex3HexNAc4dHex1-pep		glycopeptide	1301.53	2	17.12	3.2	74.6	38.9	Matching	MS/MS
IgG2/3_Fcregion	R.EEQFNSTFR.V	Hex3HexNAc4dHex1-pep		glycopeptide	868.022	3	17.05	1.5	50.5	26	Matching	MS/MS
IgG2/3_Fcregion	R.EEQFNSTFR.V	Hex3HexNAc4-pep		glycopeptide	1228.5	2	17.22	2.2	59.6	30.9	Matching	MS/MS
IgG2/3_Fcregion	R.EEQFNSTFR.V	Hex3HexNAc5dHex1-pep		glycopeptide	1403.07	2	17.25	5	59.3	32.15	Matching	MS/MS
IgG2/3_Fcregion	R.EEQFNSTFR.V	Hex3HexNAc5dHex1-pep		glycopeptide	935.714	3	17.23	4.8	49.2	27	Matching	MS/MS
IgG2/3_Fcregion	R.EEQFNSTFR.V	Hex4HexNAc3NeuAc1dHex1-pep		glycopeptide	1426.57	2	17.77	4.1	55.6	29.85	Matching	MS/MS
IgG2/3_Fcregion	R.EEQFNSTFR.V	Hex4HexNAc3NeuAc1dHex1-pep		glycopeptide	951.378	3	17.73	2.9	46.9	24.9	Matching	MS/MS
IgG2/3_Fcregion	R.EEQFNSTFR.V	Hex4HexNAc4dHex1-pep		glycopeptide	1382.56	2	16.94	11.6	62.4	37	MS/MS	MS/MS
IgG2/3_Fcregion	R.EEQFNSTFR.V	Hex4HexNAc4dHex1-pep		glycopeptide	922.039	3	16.87	5	52.4	28.7	Matching	MS/MS
IgG2/3_Fcregion	R.EEQFNSTFR.V	Hex4HexNAc4NeuAc1dHex1-pep		glycopeptide	1019.07	3	17.65	5.6	46.8	26.2	Matching	MS/MS
IgG2/3_Fcregion	R.EEQFNSTFR.V	Hex4HexNAc4-pep		glycopeptide	1309.53	2	17.12	0.1	58.7	29.4	Matching	MS/MS
IgG2/3_Fcregion	R.EEQFNSTFR.V	Hex4HexNAc5dHex1-pep		glycopeptide	989.732	3	17.18	5.6	44.1	24.85	Matching	MS/MS
IgG2/3_Fcregion	R.EEQFNSTFR.V	Hex5HexNAc4dHex1-pep		glycopeptide	1463.58	2	16.85	9.1	60.1	34.6	Matching	MS/MS
IgG2/3_Fcregion	R.EEQFNSTFR.V	Hex5HexNAc4NeuAc1dHex1-pep		glycopeptide	805.072	4	17.5	4.7	33.6	19.15	Matching	MS/MS
Patient1_LightChain	R.ANQTIFSTYLAWYQQK.P	Hex4HexNAc5dHex1-pep		glycopeptide	1257.89	3	40.51	57.1	40.3	48.7	MS/MS	MS/MS
Patient1_LightChain	R.ANQTIFSTYLAWYQQK.P	Hex4HexNAc5NeuAc1dHex1-pep		glycopeptide	1016.44	4	41.08	83.6	22.5	53.05	MS/MS	MS/MS
Patient1_LightChain	R.ANQTIFSTYLAWYQQK.P	Hex4HexNAc5NeuAc1dHex1-pep		glycopeptide	1354.91	3	41.15	41	40.1	40.55	MS/MS	MS/MS
Patient1_LightChain	R.ANQTIFSTYLAWYQQK.P	Hex4HexNAc5NeuAc2dHex1-pep		glycopeptide	1452.28	3	41.8	28.7	37.7	33.2	MS/MS	MS/MS
Patient1_LightChain	R.ANQTIFSTYLAWYQQK.P	Hex4HexNAc6NeuAc1dHex1-pep		glycopeptide	1067.46	4	41.15	42.9	24	33.45	MS/MS	MS/MS
Patient1_LightChain	R.ANQTIFSTYLAWYQQK.P	Hex4HexNAc6NeuAc2dHex1-pep		glycopeptide	1140.23	4	41.79	31.7	22	26.85	MS/MS	MS/MS
Patient1_LightChain	R.ANQTIFSTYLAWYQQK.P	Hex5HexNAc4NeuAc1dHex1-pep		glycopeptide	1006.18	4	41.73	86.9	30.4	58.65	MS/MS	MS/MS
Patient1_LightChain	R.ANQTIFSTYLAWYQQK.P	Hex5HexNAc4NeuAc1dHex1-pep		glycopeptide	1341.24	3	40.87	71.5	46.4	58.95	MS/MS	MS/MS
Patient1_LightChain	R.ANQTIFSTYLAWYQQK.P	Hex5HexNAc4NeuAc2dHex1-pep		glycopeptide	1078.96	4	41.42	75.3	33.3	54.3	MS/MS	MS/MS
Patient1_LightChain	R.ANQTIFSTYLAWYQQK.P	Hex5HexNAc4NeuAc2dHex1-pep		glycopeptide	1438.27	3	41.43	39.6	49.7	44.65	MS/MS	MS/MS
Patient1_LightChain	R.ANQTIFSTYLAWYQQK.P	Hex5HexNAc5dHex1-pep		glycopeptide	984.178	4	40.3	66.9	26.1	46.5	MS/MS	MS/MS
Patient1_LightChain	R.ANQTIFSTYLAWYQQK.P	Hex5HexNAc5dHex1-pep		glycopeptide	1311.9	3	40.36	46.2	42.7	44.45	MS/MS	MS/MS
Patient1_LightChain	R.ANQTIFSTYLAWYQQK.P	Hex5HexNAc5NeuAc1dHex1-pep		glycopeptide	1056.96	4	41.63	83.2	31.9	57.55	MS/MS	MS/MS
Patient1_LightChain	R.ANQTIFSTYLAWYQQK.P	Hex5HexNAc5NeuAc1dHex1-pep		glycopeptide	1408.93	3	40.88	54.8	46.9	50.85	MS/MS	MS/MS
Patient1_LightChain	R.ANQTIFSTYLAWYQQK.P	Hex5HexNAc5NeuAc2dHex1-pep		glycopeptide	1129.73	4	41.55	41.8	33.6	37.7	MS/MS	MS/MS
Patient1_LightChain	R.ANQTIFSTYLAWYQQK.P	Hex6HexNAc4NeuAc1S1dHex1-pep		glycopeptide	1066.94	4	41.12	67.7	25.3	46.5	MS/MS	MS/MS
Patient1_LightChain	R.LEPEDFAVYFCQHYNTSPLFTFGPGTK.V	Hex4HexNAc5NeuAc2dHex1-pep	Carbamidomethyl: 11	glycopeptide	1112.46	5	48.2	11.1	26.4	18.75	MS/MS	MS/MS
Patient1_LightChain	R.LEPEDFAVYFCQHYNTSPLFTFGPGTK.V	Hex5HexNAc4NeuAc2dHex1-pep	Carbamidomethyl: 11	glycopeptide	1379.83	4	48.03	28	51.3	39.65	MS/MS	MS/MS
Patient1_LightChain	R.LEPEDFAVYFCQHYNTSPLFTFGPGTK.V	Hex5HexNAc4NeuAc2dHex1-pep	Carbamidomethyl: 11	glycopeptide	1104.07	5	47.97	9.2	31.8	20.5	Matching	MS/MS
Patient1_LightChain	R.LEPEDFAVYFCQHYNTSPLFTFGPGTK.V	Hex5HexNAc5NeuAc1dHex1-pep	Carbamidomethyl: 11	glycopeptide	1086.45	5	47.52	8.2	28.7	18.45	Matching	MS/MS
Patient1_LightChain	R.LEPEDFAVYFCQHYNTSPLFTFGPGTK.V	Hex5HexNAc5NeuAc2dHex1-pep	Carbamidomethyl: 11	glycopeptide	1144.68	5	47.99	9.6	30.6	20.1	Matching	MS/MS
Patient1_LightChain	R.LEPEDFAVYFCQHYNTSPLFTFGPGTK.V	Hex5HexNAc5NeuAc2dHex1-pep	Carbamidomethyl: 11	glycopeptide	1430.6	4	48.06	3.7		3.7	Matching	Matching
Patient1_LightChain	R.LEPEDFAVYFCQHYNTSPLFTFGPGTK.V		Carbamidomethyl: 11; Deamidated: 15	Peptide	1056.15	3	48.58	129.9		129.9	MS/MS	NA
Patient1_LightChain	R.LEPEDFAVYFCQHYNTSPLFTFGPGTK.V		Carbamidomethyl: 11; Deamidated: 15	Peptide	792.369	4	49.4	47.6		47.6	MS/MS	NA
Patient1_LightChain	R.LEPEDFAVYFCQHYNTSPLFTFGPGTK.V		Carbamidomethyl: 11	Peptide	792.117	4	48.92	38.9		38.9	MS/MS	NA
Patient2_HeavyChain	K.SNNTAFLEWSSLK.A	Hex5HexNAc4NeuAc1dHex1-pep		glycopeptide	1186.16	3	32.77	33.2	45.9	39.55	MS/MS	MS/MS
Patient2_HeavyChain	K.SNNTAFLEWSSLK.A	Hex5HexNAc4NeuAc2dHex1-pep		glycopeptide	962.646	4	33.33	30.3	38.2	34.25	MS/MS	MS/MS
Patient2_HeavyChain	K.SNNTAFLEWSSLK.A	Hex5HexNAc4NeuAc2dHex1-pep		glycopeptide	1283.2	3	33.57	23.9	46.3	35.1	MS/MS	MS/MS
Patient2_HeavyChain	K.SNNTAFLEWSSLK.A	Hex5HexNAc5NeuAc1dHex1-pep		glycopeptide	940.641	4	32.77	49	35.5	42.25	MS/MS	MS/MS
Patient2_HeavyChain	K.SNNTAFLEWSSLK.A	Hex5HexNAc5NeuAc1dHex1-pep		glycopeptide	1253.85	3	32.79	25.6	36.3	30.95	MS/MS	MS/MS
Patient2_HeavyChain	K.SNNTAFLEWSSLK.A	Hex5HexNAc5NeuAc2dHex1-pep		glycopeptide	1350.89	3	33.36	31.9	44.7	38.3	MS/MS	MS/MS
Patient2_HeavyChain	K.SNNTAFLEWSSLK.A	Hex5HexNAc5NeuAc2dHex1-pep		glycopeptide	1013.41	4	33.54	16.4	33	24.7	MS/MS	MS/MS
Patient2_HeavyChain	R.DSDPNYSPSFQGLVTMSSDK.S			Peptide	1087.98	2	34.6	137.5		137.5	MS/MS	NA
Patient2_HeavyChain	R.DSDPNYSPSFQGLVTMSSDK.S		Oxidation: 16	Peptide	1095.98	2	29.95	109.5		109.5	MS/MS	NA
Patient2_HeavyChain	R.DSDPNYSPSFQGLVTMSSDK.S			Peptide	725.659	3	33.85	93.4		93.4	MS/MS	NA
Patient3_LightChain	K.SNQSLLHDDGK.T	Hex4HexNAc3NeuAc1dHex1-pep		glycopeptide	970.068	3	11.34	29.1	42.9	36	MS/MS	MS/MS
Patient3_LightChain	K.SNQSLLHDDGK.T	Hex4HexNAc5dHex1-pep		glycopeptide	756.568	4	11.27	16.4	37.5	26.95	MS/MS	MS/MS
Patient3_LightChain	K.SNQSLLHDDGK.T	Hex4HexNAc5dHex1-pep		glycopeptide	1008.42	3	11.61	6.8		6.8	Matching	Matching
Patient3_LightChain	K.SNQSLLHDDGK.T	Hex4HexNAc5NeuAc1dHex1-pep		glycopeptide	829.344	4	11.41	20.4	37.3	28.85	MS/MS	MS/MS
Patient3_LightChain	K.SNQSLLHDDGK.T	Hex4HexNAc5NeuAc1dHex1-pep		glycopeptide	1105.44	3	11.82	8.3	42.3	25.3	Matching	MS/MS
Patient3_LightChain	K.SNQSLLHDDGK.T	Hex5HexNAc4NeuAc1dHex1-pep		glycopeptide	819.084	4	10.99	19	38	28.5	MS/MS	MS/MS
Patient3_LightChain	K.SNQSLLHDDGK.T	Hex5HexNAc4NeuAc1dHex1-pep		glycopeptide	1091.78	3	10.99	7.9	54.6	31.25	Matching	MS/MS
Patient3_LightChain	K.SNQSLLHDDGK.T	Hex5HexNAc4NeuAc2dHex1-pep		glycopeptide	891.861	4	11.34	12.9	40.7	26.8	MS/MS	MS/MS
Patient3_LightChain	K.SNQSLLHDDGK.T	Hex5HexNAc5dHex1-pep		glycopeptide	797.083	4	11.14	30.1	35.2	32.65	MS/MS	MS/MS
Patient3_LightChain	K.SNQSLLHDDGK.T	Hex5HexNAc5dHex1-pep		glycopeptide	1062.44	3	11.1	13	35.6	24.3	MS/MS	MS/MS
Patient3_LightChain	K.SNQSLLHDDGK.T	Hex5HexNAc5NeuAc1dHex1-pep		glycopeptide	1159.47	3	11.27	20.1		20.1	MS/MS	Matching
Patient3_LightChain	K.SNQSLLHDDGK.T	Hex5HexNAc5NeuAc1dHex1-pep		glycopeptide	869.855	4	11.43	13.9	38.4	26.15	MS/MS	MS/MS
Patient4_LightChain	R.VAISCSGNNSNIGFSSVSWYQQLPGTAPK.L	Hex4HexNAc5dHex1-pep	Carbamidomethyl: 5	glycopeptide	1220.54	4	36.76	45.3	34.6	39.95	MS/MS	MS/MS
Patient4_LightChain	R.VAISCSGNNSNIGFSSVSWYQQLPGTAPK.L	Hex4HexNAc5dHex1-pep	Carbamidomethyl: 5	glycopeptide	1627.04	3	36.86	9.5		9.5	Matching	Matching
Patient4_LightChain	R.VAISCSGNNSNIGFSSVSWYQQLPGTAPK.L	Hex5HexNAc4NeuAc1dHex1-pep	Carbamidomethyl: 5	glycopeptide	1283.05	4	37.06	42.1	37.7	39.9	MS/MS	MS/MS
Patient4_LightChain	R.VAISCSGNNSNIGFSSVSWYQQLPGTAPK.L	Hex5HexNAc4NeuAc2dHex1-pep	Carbamidomethyl: 5	glycopeptide	1355.83	4	37.53	44.3	38.7	41.5	MS/MS	MS/MS
Patient4_LightChain	R.VAISCSGNNSNIGFSSVSWYQQLPGTAPK.L	Hex5HexNAc5NeuAc1dHex1-pep	Carbamidomethyl: 5	glycopeptide	1333.82	4	37.08	38.1	36.1	37.1	MS/MS	MS/MS
Patient4_LightChain	R.VAISCSGNNSNIGFSSVSWYQQLPGTAPK.L	Hex5HexNAc5NeuAc1dHex1-pep	Carbamidomethyl: 5	glycopeptide	1778.1	3	37.1	26.5		26.5	MS/MS	Matching
Patient4_LightChain	R.VAISCSGNNSNIGFSSVSWYQQLPGTAPK.L	Hex5HexNAc5NeuAc2dHex1-pep	Carbamidomethyl: 5	glycopeptide	1406.6	4	37.56	47.6	43.4	45.5	MS/MS	MS/MS
Patient4_LightChain	R.VAISCSGNNSNIGFSSVSWYQQLPGTAPK.L	Hex5HexNAc5NeuAc2dHex1-pep	Carbamidomethyl: 5	glycopeptide	1125.69	5	37.44	30.6	23.8	27.2	MS/MS	MS/MS
Patient5_HeavyChain	R.LTCAGSGFNFSTYWMHWVR.Q	Hex3HexNAc5dHex1-pep	Carbamidomethyl: 3	glycopeptide	1323.22	3	43.75	30.6		30.6	MS/MS	Matching
Patient5_HeavyChain	R.LTCAGSGFNFSTYWMHWVR.Q	Hex3HexNAc5dHex1-pep	Carbamidomethyl: 3	glycopeptide	992.67	4	43.82	10.7	40.7	25.7	MS/MS	MS/MS
Patient5_HeavyChain	R.LTCAGSGFNFSTYWMHWVR.Q	Hex4HexNAc5dHex1-pep	Carbamidomethyl: 3	glycopeptide	1377.24	3	43.55	21.9		21.9	MS/MS	Matching
Patient5_HeavyChain	R.LTCAGSGFNFSTYWMHWVR.Q	Hex4HexNAc5dHex1-pep	Carbamidomethyl: 3	glycopeptide	1033.18	4	43.59	7.8	36.7	22.25	Matching	MS/MS
Patient5_HeavyChain	R.LTCAGSGFNFSTYWMHWVR.Q	Hex5HexNAc4NeuAc1dHex1-pep	Carbamidomethyl: 3	glycopeptide	1095.7	4	44.3	28.4	52	40.2	MS/MS	MS/MS
Patient5_HeavyChain	R.LTCAGSGFNFSTYWMHWVR.Q	Hex5HexNAc4NeuAc2dHex1-pep	Carbamidomethyl: 3	glycopeptide	1168.47	4	45.21	9.1	45.5	27.3	Matching	MS/MS
Patient5_HeavyChain	R.LTCAGSGFNFSTYWMHWVR.Q	Hex5HexNAc5dHex1-pep	Carbamidomethyl: 3	glycopeptide	1073.69	4	43.45	37.1	44.6	40.85	MS/MS	MS/MS
Patient5_HeavyChain	R.LTCAGSGFNFSTYWMHWVR.Q	Hex5HexNAc5NeuAc1dHex1-pep	Carbamidomethyl: 3	glycopeptide	1146.47	4	44.26	9.7	45.8	27.75	Matching	MS/MS
Patient6_HeavyChain	K.PSETLSLTCNVSGGSLISNSYYWGWIR.Q	Hex4HexNAc5dHex1-pep	Carbamidomethyl: 9	glycopeptide	1215.04	4	44.68	35.2	38.2	36.7	MS/MS	MS/MS
Patient6_HeavyChain	K.PSETLSLTCNVSGGSLISNSYYWGWIR.Q	Hex5HexNAc4NeuAc1dHex1-pep	Carbamidomethyl: 9	glycopeptide	1277.56	4	45.09	45.7	39.2	42.45	MS/MS	MS/MS
Patient6_HeavyChain	K.PSETLSLTCNVSGGSLISNSYYWGWIR.Q	Hex5HexNAc4NeuAc1dHex1-pep	Carbamidomethyl: 9	glycopeptide	1703.05	3	45.13	44.1		44.1	MS/MS	Matching
Patient6_HeavyChain	K.PSETLSLTCNVSGGSLISNSYYWGWIR.Q	Hex5HexNAc5dHex1-pep	Carbamidomethyl: 9	glycopeptide	1255.8	4	44.61	35.4	39.2	37.3	MS/MS	MS/MS
Patient6_HeavyChain	K.PSETLSLTCNVSGGSLISNSYYWGWIR.Q	Hex5HexNAc5NeuAc1dHex1-pep	Carbamidomethyl: 9	glycopeptide	1328.32	4	45.16	30	43	36.5	MS/MS	MS/MS
Patient6_LightChain	R.ASQSINSSFLVWYQQK.P	Hex5HexNAc4NeuAc1dHex1-pep		glycopeptide	987.173	4	34.33	35.5	27	31.25	MS/MS	MS/MS
Patient6_LightChain	R.ASQSINSSFLVWYQQK.P	Hex5HexNAc4NeuAc1dHex1-pep		glycopeptide	1315.9	3	34.85	22.4	48.9	35.65	MS/MS	MS/MS
Patient6_LightChain	R.ASQSINSSFLVWYQQK.P	Hex5HexNAc4NeuAc2dHex1-pep		glycopeptide	1412.93	3	34.9	32.9	48.7	40.8	MS/MS	MS/MS
Patient6_LightChain	R.ASQSINSSFLVWYQQK.P	Hex5HexNAc4NeuAc2dHex1-pep		glycopeptide	1059.95	4	34.88	30.7	37.5	34.1	MS/MS	MS/MS
Patient6_LightChain	R.ASQSINSSFLVWYQQK.P	Hex5HexNAc4NeuAc2dHex1-pep		glycopeptide	848.161	5	35.02	22	24.8	23.4	MS/MS	MS/MS
Patient6_LightChain	R.ASQSINSSFLVWYQQK.P	Hex5HexNAc5NeuAc2dHex1-pep		glycopeptide	1110.72	4	34.97	16.7	35.1	25.9	MS/MS	MS/MS
Patient6_LightChain	R.ASQSINSSFLVWYQQK.P			peptide	943.477	2	37.36	96		96	MS/MS	NA
Patient6_LightChain	R.ASQSINSSFLVWYQQK.P			peptide	629.321	3	37.32	39.3		39.3	MS/MS	NA
Patient7_LightChain	R.ASQNISFYLTWYQQNPGK.A	Hex5HexNAc4dHex1-pep		glycopeptide	1305.23	3	36.86	21.3	40.2	30.75	MS/MS	MS/MS
Patient7_LightChain	R.ASQNISFYLTWYQQNPGK.A	Hex5HexNAc4NeuAc1dHex1-pep		glycopeptide	1402.25	3	37.44	28.8	47.6	38.2	MS/MS	MS/MS
Patient7_LightChain	R.ASQNISFYLTWYQQNPGK.A	Hex5HexNAc4NeuAc1dHex1-pep		glycopeptide	1051.95	4	37.5	28.3	37.4	32.85	MS/MS	MS/MS
Patient7_LightChain	R.ASQNISFYLTWYQQNPGK.A	Hex5HexNAc4NeuAc2dHex1-pep		glycopeptide	1124.72	4	37.9	52.5	36.2	44.35	MS/MS	MS/MS
Patient7_LightChain	R.ASQNISFYLTWYQQNPGK.A	Hex5HexNAc4NeuAc2dHex1-pep		glycopeptide	1499.3	3	37.88	32.1	51.8	41.95	MS/MS	MS/MS
Patient7_LightChain	R.ASQNISFYLTWYQQNPGK.A	Hex5HexNAc4NeuAc2-pep		glycopeptide	1088.21	4	38.52	18.4	38.7	28.55	MS/MS	MS/MS
Patient7_LightChain	R.ASQNISFYLTWYQQNPGK.A	Hex5HexNAc5NeuAc1dHex1-pep		glycopeptide	1102.72	4	37.47	30.3	32.1	31.2	MS/MS	MS/MS
Patient7_LightChain	R.ASQNISFYLTWYQQNPGK.A	Hex5HexNAc5NeuAc2dHex1-pep		glycopeptide	1175.49	4	37.91	27.3	33.3	30.3	MS/MS	MS/MS
